# Modes of action and *in planta* antifungal activity of *Olea europaea* defensin OefDef1.1-derived peptide variant

**DOI:** 10.1101/2025.11.05.686674

**Authors:** Ruby Tiwari, S. Hamsa, James Godwin, Meenakshi Tetorya, Emery Usher, Dilip Shah

## Abstract

Peptide-based biopesticides represent a promising strategy for sustainable disease control in agriculture. Synthetic antifungal peptides incorporating the γ-core motif of plant defensins offer multiple modes of action (MoA) and potential as biofungicides. We investigated a synthetic variant of the olive defensin OefDef1.1 for antifungal activity, structure-function relationships, and MoA against *Botrytis cinerea*, the necrotrophic pathogen causing gray mold. A disulfide-bridged peptide, GMAOe1C_V1*, derived from OefDef1.1 (G32–Y53) and modified with hydrophobic amino acid substitutions, inhibited *B. cinerea* growth *in vitro* and reduced lesion formation in detached leaves. Foliar application of GMAOe1C_V1* suppressed disease symptoms in pepper plants. Mechanistically, GMAOe1C_V1* rapidly permeabilized fungal plasma membranes and accumulated in vacuoles, triggering vacuolar expansion and cell death. It also inhibited protein synthesis *in vitro* and *in vivo*, suggesting a role as a translation inhibitor. Alanine scanning mutagenesis of the non-disulfide bridged variant identified the ^7^RHSKH^11^ motif as essential for antifungal activity. Circular dichroism revealed an unstructured conformation with minimal secondary structure. Transcriptomic analysis of GMAOe1C_V1* treated *B. cinerea* germlings showed downregulation of genes involved in mitochondrial function and amino acid biosynthesis. These findings demonstrate the potential of an olive defensin-derived peptide as a bio-inspired antifungal agent with multifaceted MoA, supporting its development for crop protection.
