## Supplementary Table S1 for "Modes of action and *in planta* antifungal activity of *Olea europaea* defensin OefDef1.1-derived peptide variant"

### Sheet: Supplementary Table S1
Summary statistics of transcriptome data for all nine samples
Sample	library	raw_reads	raw_bases	clean_reads	clean_bases	error_rate	Q20	Q30	GC_pct
A_0h	CRAS240024475-1r	41023962	6.15G	40216480	6.03G	0.01	98.41	95.23	46.71
B_0h	CRAS240024476-1r	60208934	9.03G	59366872	8.91G	0.01	98.59	95.72	46.3
C_0h	CRAS240024477-1r	63428420	9.51G	62530228	9.38G	0.01	98.57	95.66	46.6
A_30min	CRAS240024478-1r	70192074	10.53G	69136024	10.37G	0.01	98.49	95.4	46.01
B_30min	CRAS240024479-1r	58660264	8.8G	57763466	8.66G	0.01	98.54	95.58	46.17
C_30min	CRAS240024480-1r	56876830	8.53G	56004700	8.4G	0.01	98.51	95.53	46.17
A_1h	CRAS240024481-1r	68100862	10.22G	67231246	10.08G	0.01	98.56	95.67	45.71
B_1h	CRAS240024482-1r	69885676	10.48G	68718554	10.31G	0.01	98.55	95.65	45.76
C_1h	CRAS240024483-1r	75814134	11.37G	74618628	11.19G	0.01	98.47	95.38	45.95
