## Supplementary Table S5 for "Modes of action and *in planta* antifungal activity of *Olea europaea* defensin OefDef1.1-derived peptide variant"

### Sheet: Upregulated DEGs 1
Expression of upregulated DEGs involved in various processes and pathways
Sample	A_0h	B_0h	C_0h	A_30min	B_30min	C_30min	A_1h	B_1h	C_1h			log2folchange 30min_0h	log2foldchange 1h_0h
Time	0h	0h	0h	30min	30min	30min	1h	1h	1h
Bcin09g02930 Bcap1	12.3092	12.2867	13.0341	13.7021	13.5172	14.0362	12.614	12.3767	12.6668	Proteolysis and ubiquitination		1.19219
Bcin03g02760 Bcap4	10.7429	11.2135	11.4311	12.6964	12.608	13.0299	12.4514	13.1105	12.9764	Proteolysis and ubiquitination		1.66432	1.77155
Bcin12g02040 Bcap8	11.8929	11.8768	12.4299	13.6984	13.4356	13.1672	13.567	12.6255	12.0568	Proteolysis and ubiquitination		1.3759
Bcin16g02770 Bcmp1	10.1198	10.2952	11.2012	12.524	11.8941	11.4432	12.9485	11.8123	10.2891	Proteolysis and ubiquitination		1.44249
Bcin05g05830	8.76825	8.98578	9.06065	10.4163	9.77516	9.30459	11.2114	10.1706	9.15911	Proteolysis and ubiquitination		1.06743	1.21664
Bcin09g01190	10.8946	11.7512	11.3982	12.8912	12.415	11.655	13.4994	12.5578	11.7014	Proteolysis and ubiquitination		1.03732	1.18063
Bcin15g02380 Bcacp1	8.17803	8.28028	8.48617	9.29307	9.15588	8.78588	9.88954	9.20999	8.30291	Proteolysis and ubiquitination			1.11384
Bcin10g02530 Bcser1	9.07251	8.60552	8.97958	10.3295	8.76176	8.72231	12.8832	11.587	7.99489	Proteolysis and ubiquitination			3.11167
Bcin02g04800	7.11221	6.86198	7.32581	8.89425	7.81686	7.32963	10.5647	9.50407	7.04284	Proteolysis and ubiquitination		1.52341	1.71854
Bcin03g02700	6.88084	7.18405	6.98001	7.74594	7.56843	7.81549	8.29408	7.93675	7.48479	Proteolysis and ubiquitination		1.06062	1.195
Bcin08g00280	5.95586	5.62301	6.39433	7.57603	6.97955	6.98396	7.43436	6.76407	6.74021	Proteolysis and ubiquitination		2.50663	2.72413
Bcin02g04340	9.59588	9.31557	10.2866	11.6993	11.0158	11.5572	11.2547	11.388	11.767	Proteolysis and ubiquitination		1.7408	1.96945
Bcin02g04640	6.0646	7.4781	7.29612	9.77138	9.41928	9.64906	10.483	11.3934	10.7864	Proteolysis and ubiquitination		3.24404	3.21541
Bcin09g05250	12.3655	12.0655	12.4902	12.8136	13.0241	13.9961	12.4448	12.9041	12.9611	Proteolysis and ubiquitination		1.07076
Bcin12g00920	9.57313	9.71017	9.27708	10.6902	10.3493	10.6715	10.2388	10.9739	10.6495	Proteolysis and ubiquitination		1.12402	1.26825
Bcin12g03620 Bcarg82	9.99341	9.99824	10.689	11.1597	11.1009	11.4263	10.9849	11.383	12.1331	Signalling		1.01206	1.04585
Bcin03g05770 Bcmek1	6.83366	6.78605	7.17007	8.12624	7.68764	7.67747	7.42738	8.25157	7.77414	Signalling		1.38625	1.55516
Bcin02g08870	5.56952	5.78411	5.6128	6.70201	6.52265	6.65538	6.18771	6.34834	6.61496	Signalling		3.01133	3.08427
Bcin03g05120	8.72743	9.17647	9.31293	10.4379	10.1536	10.205	10.3982	10.5981	10.4504	Signalling		1.28261	1.39846
Bcin11g02790	6.78454	6.83218	6.94092	7.76358	7.11852	7.5148	7.01049	7.77641	7.82634	Signalling		1.04708	1.1861
Bcin01g06010 Bccrh1	10.848	10.7906	12.1874	13.0426	12.9404	13.3418	12.8296	13.266	13.8465	Signalling		1.7143	1.94401
Bcin14g02870 Bcmfs1	8.45436	8.43867	9.11858	8.00905	8.84228	8.67567	9.38284	9.92945	9.53405	Transmembrane transporters			1.04277
Bcin09g06690 Bcmfs1	7.81089	8.14158	8.14997	8.99271	8.90056	9.28409	8.8979	9.65174	9.41574	Transmembrane transporters		1.23468	1.34065
Bcin13g00710 BcatrB	8.53111	8.28028	8.87131	9.37942	9.24366	9.92507	9.63384	9.82096	9.7893	Transmembrane transporters			1.08529
Bcin01g00180	8.76249	8.88329	9.85821	9.51779	9.84684	9.75886	10.1274	10.0838	10.5286	Transmembrane transporters		1.10356	1.24951
Bcin01g03350	5.11622	5.11622	5.6128	6.20166	6.1296	6.59988	6.70459	6.53093	5.97282	Transmembrane transporters		4.07932	4.63757
Bcin02g00840	8.35793	8.37838	8.0094	8.38052	8.73838	8.68355	9.08271	9.19968	9.24798	Transmembrane transporters			1.09084
Bcin02g01270	7.56238	7.59971	7.91136	7.69777	8.19017	8.04977	8.34891	8.33749	8.74334	Transmembrane transporters			1.01645
Bcin02g06320	8.31902	7.87005	8.02118	8.83556	8.42709	8.5081	9.61329	8.9836	8.24345	Transmembrane transporters			1.17099
Bcin03g09020	6.3269	6.7049	6.75533	7.1349	7.08519	7.27627	7.62846	7.63941	7.92991	Transmembrane transporters			1.85504
Bcin04g01090	9.82493	9.2958	10.6297	10.9512	10.6904	10.9827	10.4545	10.9079	11.5816	Transmembrane transporters			1.08299
Bcin05g02820	7.32424	7.63253	8.61497	8.92783	9.11249	8.97405	8.46584	9.10569	9.86928	Transmembrane transporters		1.25615	1.37339
Bcin06g02250	7.03295	7.05241	7.52532	8.56	8.11368	8.17911	8.3345	8.43273	9.28497	Transmembrane transporters		1.49245	1.70701
Bcin06g05150	6.83366	6.90534	7.09041	7.74594	7.57619	7.45906	8.37026	7.89578	6.89571	Transmembrane transporters		1.02918	1.10321
Bcin06g05260	8.68541	8.72172	9.87587	9.35311	9.74211	9.52145	9.65554	10.2554	10.6116	Transmembrane transporters			1.10407
Bcin06g05890	8.09723	8.60552	8.45206	8.38427	9.23892	8.66774	9.1373	9.92821	9.10425	Transmembrane transporters			1.20116
Bcin07g02900	7.84456	7.75643	8.58778	8.96313	8.6408	8.44908	8.83567	9.45646	9.05366	Transmembrane transporters			1.21939
Bcin08g01070	7.58938	7.6244	8.86809	7.82637	8.38019	8.81485	9.58642	9.0494	8.65535	Transmembrane transporters			1.16813
Bcin08g03130	6.36433	6.41922	6.95409	7.17185	7.05095	7.10157	7.37746	7.56867	7.37503	Transmembrane transporters			1.43286
Bcin08g03220	8.16047	8.25982	8.48195	8.04287	8.0383	8.31801	10.5942	9.81558	8.63822	Transmembrane transporters			1.80511
Bcin09g00730	6.3269	6.39718	5.93283	7.04763	6.42797	6.82314	7.10359	7.12619	6.94673	Transmembrane transporters			1.73603
Bcin09g03670	5.67027	5.11622	5.36543	5.75261	5.46019	5.11622	5.7317	6.23282	6.44332	Transmembrane transporters			3.44486
Bcin09g04190	7.75287	8.43867	7.65378	8.67121	8.44377	8.84323	8.90276	8.92969	8.9878	Transmembrane transporters			1.15108
Bcin10g05840	8.13372	7.91696	8.0153	8.97306	8.90356	9.00575	9.18989	9.22834	9.20616	Transmembrane transporters		1.14922	1.27036
Bcin11g01360	6.46902	7.06496	6.83014	7.21659	7.12944	7.05065	7.40621	8.16861	7.18281	Transmembrane transporters			1.34411
Bcin13g00730	6.3269	6.17303	6.00189	5.66845	6.40797	6.2948	7.16491	7.05	6.84247	Transmembrane transporters			1.86553
Bcin14g00580	6.40042	6.01971	6.20599	6.68856	6.80897	6.1286	7.09458	7.48701	6.64113	Transmembrane transporters			1.89463
Bcin14g01770	9.22649	9.52956	9.57143	9.83516	10.1834	10.6447	10.5158	10.3871	10.8609	Transmembrane transporters			1.22937
Bcin15g00040	6.36433	6.39718	6.67541	6.63316	6.78045	7.35039	7.87581	8.13838	7.58622	Transmembrane transporters			2.33012
Bcin15g04460	7.0732	7.35434	7.28607	7.96937	7.98186	7.30855	8.24862	7.93675	8.04389	Transmembrane transporters			1.18282
Bcin06g04070	6.7333	6.4408	7.43833	9.19696	8.2953	8.83265	8.70241	10.5504	9.81604	Transmembrane transporters		2.59393	2.97082
Bcin02g02790 Bcfth1	9.76599	9.8572	10.0429	11.3037	10.458	10.2465	11.2342	10.9403	10.4658	Transmembrane transporters			1.07196
Bcin01g08640 Bcpho89	6.92625	7.52281	7.38327	7.67303	7.6588	7.39094	8.55226	9.16621	7.43788	Transmembrane transporters			1.67694
Bcin05g04580 Bccat6	7.20481	6.7049	6.8588	7.74594	6.6427	7.79343	8.37379	7.52846	8.80339	ROS and oxidative stress			2.02797
Bcin09g04400 Bccat7	8.19537	8.11897	8.89363	8.09441	8.48059	8.18471	9.64545	9.20793	10.5881	ROS and oxidative stress			1.68008
Bcin01g04230 Bcmet16	6.70681	7.78573	7.25545	6.55984	8.72144	8.11005	8.85085	9.40722	8.64681	ROS and oxidative stress			2.17045
Bcin12g00520 Bcprx2	6.7592	6.0844	7.46502	6.3039	7.19307	6.50074	8.85337	8.74037	8.26604	ROS and oxidative stress			2.46094
Bcin06g02830 Bcspe1	6.88084	6.63562	6.90055	6.70201	6.97955	6.79145	7.52843	7.58833	7.55534	ROS and oxidative stress			1.22792
Bcin07g00230	6.85748	7.22876	7.1021	7.79818	7.71587	7.39094	7.68164	7.86423	7.89136	ROS and oxidative stress			1.10674
Bcin09g02050 Bclcc10	5.67027	6.30389	6.1796	7.44221	7.151	7.06357	7.68164	7.62048	7.75269	ROS and oxidative stress		2.36748	2.50226
Bcin01g07190 Bclcc5	6.83366	7.06496	7.0179	7.18993	7.19307	6.61869	7.96351	8.02473	7.65759	ROS and oxidative stress			1.37647
Bcin01g04900 gstII	8.97148	7.83555	8.4171	9.24275	8.22931	8.54756	10.7779	10.0257	9.70325	ROS and oxidative stress			1.97196

### Sheet: Upregulated DEGs 2 
Expression of upregulated DEGs involved in various processes and pathways
Sample	A_0h	B_0h	C_0h	A_30min	B_30min	C_30min	A_1h	B_1h	C_1h
Time	0h	0h	0h	30min	30min	30min	1h	1h	1h			log2foldchange 30min_0h	log2foldchange 1h_0h
Bcin01g06010 Bccrh1	10.848	10.7906	12.1874	13.0426	12.9404	13.3418	12.8296	13.266	13.8465	cell wall and carbohydrte metabolism		1.7143	1.94401
Bcin14g00610 Bcpg2	11.7338	12.3958	11.5482	12.8896	13.2606	14.4646	11.5723	13.4942	13.3104	cell wall and carbohydrte metabolism		1.78486
Bcin01g07210	6.59427	6.4408	6.70804	6.9753	7.42037	7.16248	6.58656	7.26616	7.41031	cell wall and carbohydrte metabolism		1.12868
Bcin03g05890	6.3269	6.27913	5.89574	7.17185	6.59283	7.36064	7.34062	6.53093	7.10598	cell wall and carbohydrte metabolism		1.93121	2.03914
Bcin04g00680	5.56952	5.37059	5.89574	6.08654	6.65884	6.31986	5.98028	5.88476	6.04721	cell wall and carbohydrte metabolism		2.48352
Bcin04g06050	6.92625	6.90534	7.13654	8.98046	8.81381	8.59016	8.6011	8.64606	8.61507	cell wall and carbohydrte metabolism		2.48997	2.68867
Bcin05g00310	6.40042	6.87661	7.22409	7.92852	7.72978	7.66938	7.71597	8.15573	8.02627	cell wall and carbohydrte metabolism		1.39048	1.58773
Bcin06g01820	6.99137	6.83218	7.30609	7.4496	7.70183	8.21788	7.30271	7.52164	7.60442	cell wall and carbohydrte metabolism		1.15627
Bcin06g02240	12.8863	12.6296	13.3279	14.173	13.833	14.5243	13.5707	14.2534	14.4972	cell wall and carbohydrte metabolism		1.23698	1.36317
Bcin07g04920	7.30783	7.13774	7.1021	8.76294	8.90056	8.37288	8.42226	9.1123	8.56457	cell wall and carbohydrte metabolism		2.05678	2.18852
Bcin09g05960	8.20396	8.25982	7.93653	9.53293	9.35946	8.67171	9.73241	8.90957	8.78797	cell wall and carbohydrte metabolism		1.30653	1.50305
Bcin09g06990	8.94125	9.34714	9.46082	10.4844	10.2751	10.4859	10.3896	10.4456	10.6907	cell wall and carbohydrte metabolism		1.24351	1.37155
Bcin01g09430	7.60267	7.86322	7.25545	8.89686	8.10843	7.32963	9.70908	8.89685	7.5044	cell wall and carbohydrte metabolism			1.7269
Bcin03g03500	6.62347	6.91946	6.72402	7.17185	7.0276	7.85857	7.46872	7.33086	7.68057	cell wall and carbohydrte metabolism			1.22549
Bcin03g05710	8.38831	9.15192	9.18977	8.56	9.64533	9.3717	9.54826	10.4395	9.38713	cell wall and carbohydrte metabolism			1.00974
Bcin05g01980	8.70957	9.07852	8.75763	9.103	9.14832	9.12019	9.51382	9.68161	10.0877	cell wall and carbohydrte metabolism			1.0286
Bcin05g06930	6.114	6.27913	6.20599	8.07121	7.64415	7.74053	7.59799	7.7303	8.10806	cell wall and carbohydrte metabolism		2.97665	3.03733
Bcin05g08160	5.56952	5.87166	5.6128	5.34282	5.46019	5.56187	6.18771	6.4014	6.36271	cell wall and carbohydrte metabolism			2.11373
Bcin06g03790	8.46151	8.99195	9.26736	10.2616	10.1333	9.47927	10.4846	10.5839	10.5417	cell wall and carbohydrte metabolism		1.16124	1.30177
Bcin06g03800	9.26761	9.36859	9.87267	10.741	10.5956	9.90343	11.2021	11.1633	10.9382	cell wall and carbohydrte metabolism			1.66586
Bcin07g04440	6.20511	6.11495	6.28097	6.6612	6.42797	7.19768	6.42271	7.05978	6.91637	cell wall and carbohydrte metabolism			1.41174
Bcin07g04810	8.77398	8.95769	8.96762	9.70465	9.26711	9.55817	9.65554	10.1831	9.63623	cell wall and carbohydrte metabolism			1.04787
Bcin08g06110	9.87093	10.0013	10.5836	10.4182	10.541	10.6194	11.0148	11.6388	11.7054	cell wall and carbohydrte metabolism			1.34753
Bcin09g02720	5.56952	5.78411	6.37266	6.49744	6.4476	7.01106	6.50029	7.12619	6.69174	cell wall and carbohydrte metabolism			1.98118
Bcin12g01530	8.08796	6.91946	8.02118	9.14747	8.30905	7.93423	9.50587	8.72027	8.1694	cell wall and carbohydrte metabolism			1.41649
Bcin13g02320	6.6797	6.46194	7.09041	7.38932	7.45472	7.23194	7.74394	7.8265	7.43788	cell wall and carbohydrte metabolism			1.46162
Bcin16g02560	6.50172	7.10187	7.19195	7.50727	7.53691	6.8074	8.18965	7.85356	7.92515	cell wall and carbohydrte metabolism			1.52042
Bcin16g03980	6.70681	7.3138	7.05468	7.10647	7.42904	7.43995	7.35548	7.83739	8.08274	cell wall and carbohydrte metabolism			1.11261
Bcin06g05530 Bcktr6	6.36433	6.39718	6.62464	6.41395	6.92956	6.8841	7.41331	7.37739	7.23955	N-linked glycosylation or deglycosylation			1.60343
Bcin01g05680	8.22099	8.23905	9.22282	9.44672	9.42971	8.95469	10.6267	10.4351	10.3125	N-linked glycosylation or deglycosylation			2.00468
Bcin07g01460	7.62889	7.36428	8.51536	9.25499	8.88241	9.64304	9.08057	8.78528	9.78673	N-linked glycosylation or deglycosylation		1.64214	1.74429
Bcin15g03050	9.71941	9.69894	9.81394	10.5675	10.192	10.2649	10.9934	10.6267	10.55	N-linked glycosylation or deglycosylation			1.04904
Bcin09g05950	8.68541	9.01333	8.3948	10.4468	10.0111	9.53017	10.2379	9.80205	9.52327	N-linked glycosylation or deglycosylation		1.47889	1.65373
Bcin01g10460	8.03098	7.64865	8.57596	8.79972	8.94786	9.21264	9.07197	8.67621	9.7725	Biosynthesis of secondary metabolites		1.03544	1.14667
Bcin02g00016	9.56985	10.1433	10.1976	10.2856	11.3197	11.6064	10.6406	11.4884	10.7966	Biosynthesis of secondary metabolites		1.23239	1.32059
Bcin02g00780	9.37684	9.70269	9.43504	10.8415	10.2946	10.8094	10.1612	10.3467	10.4658	Biosynthesis of secondary metabolites		1.2376
Bcin02g06310	7.01233	6.83218	6.32787	7.85945	7.53691	7.26533	8.46584	7.48701	7.16613	Biosynthesis of secondary metabolites		1.37729	1.5445
Bcin04g06920	6.94834	7.35434	7.09041	8.11268	8.19017	7.82276	7.83497	8.103	7.15771	Biosynthesis of secondary metabolites		1.31013
Bcin07g07090	7.75287	7.4781	8.20761	8.42484	8.54763	8.95144	8.20958	7.93675	8.41479	Biosynthesis of secondary metabolites		1.02461
Bcin05g00740	6.65193	7.10187	7.03028	10.5262	9.63816	10.5728	10.4084	11.3642	10.3329	Biosynthesis of secondary metabolites		4.22074	4.87482
Bcin01g10780	7.4186	7.4781	8.21273	8.43932	8.08187	8.42098	8.79959	8.50858	8.34238	Biosynthesis of secondary metabolites			1.02807
Bcin03g01550	7.71684	7.73404	7.75701	7.43478	8.10316	8.03117	8.9807	8.65214	8.5463	Biosynthesis of secondary metabolites			1.26744
Bcin03g01570	9.53999	8.73652	9.17685	8.69846	8.96808	8.72994	11.2212	10.5512	10.8846	Biosynthesis of secondary metabolites			1.84943
Bcin03g01580	6.53345	6.58072	6.65874	6.67496	6.97955	7.08903	6.8453	7.45865	7.23955	Biosynthesis of secondary metabolites			1.11895
Bcin07g01020	6.70681	6.48267	7.46502	6.85231	7.32105	6.8074	8.05045	8.08951	7.99489	Biosynthesis of secondary metabolites			1.60946
Bcin07g06070	8.01146	8.00008	8.08985	8.39916	8.44791	8.72994	9.17191	9.28789	8.87324	Biosynthesis of secondary metabolites			1.30762
Bcin13g01900	7.96143	7.71891	8.78862	9.41981	8.81061	9.36195	9.13524	9.09683	9.60735	Biosynthesis of secondary metabolites		1.16701	1.31652
Bcin15g05510	8.66083	8.92581	8.96762	10.5561	10.2659	10.3325	10.3034	10.0737	10.378	Biosynthesis of secondary metabolites		1.6799	1.84725
Bcin16g01050	11.7094	11.7647	11.974	13.0907	12.8397	13.23	12.4227	13.1772	13.3183	Biosynthesis of secondary metabolites		1.26046	1.39843
Bcin05g00040	6.01209	6.14447	5.46822	8.69846	8.33167	9.05202	8.63079	10.1997	9.13701	Top upregulated genes		5.0001	5.82857
Bcin03g00690	5.43741	5.11622	5.36543	5.82632	5.98219	6.31986	6.40648	6.53093	5.79708	Top upregulated genes		4.22883	5.12092
Bcin02g03130	5.43741	5.11622	5.36543	5.89257	5.70922	5.56187	6.18771	6.34834	5.59987	Top upregulated genes			4.32803
Bcin13g00600	6.01209	7.45055	7.59108	9.21378	8.32718	9.20993	9.91013	11.4659	9.98597	Top upregulated genes			4.1597
Bcin07g00790	5.43741	5.37059	5.89574	6.1798	5.94914	6.3443	6.57264	7.15362	7.24746	Top upregulated genes			3.91832
Bcin10g01510	7.29122	7.14948	7.91769	11.186	10.3026	10.4915	10.3153	11.0604	10.8238	Top upregulated genes		3.76674	4.36614
Bcin13g02010	6.56428	6.01971	8.1973	9.39976	9.00487	9.67092	10.1439	9.92945	10.6116	Top upregulated genes			3.62322
Bcin12g06150	5.11622	5.37059	5.5468	5.82632	5.94914	5.83927	6.07881	6.21213	5.9984	Top upregulated genes			3.44309
Bcin14g03220	5.43741	5.11622	5.67074	5.95315	6.42797	6.47977	6.30323	6.12433	6.47389	Top upregulated genes		3.41397	3.77187
Bcin14g00240	6.0646	5.98532	5.96814	8.34249	7.00381	6.97018	7.71031	8.0713	6.77529	Top upregulated genes		3.27847	3.40611
Bcin03g03260	5.56952	5.47549	5.11622	5.95315	5.94914	5.96085	6.3212	6.00028	5.94636	Top upregulated genes			3.29693
Bcin02g04660	8.04064	7.96233	8.79202	10.6188	10.0208	10.9636	11.037	11.4268	11.1825	Top upregulated genes		2.53256	2.93424
Bcin13g00040	5.56952	6.14447	6.51562	7.54209	6.83683	6.9279	7.72722	7.90097	7.96741	Top upregulated genes		2.03835	2.09102
Bcin01g09020	7.56238	7.92354	6.90055	10.6789	10.1846	9.73266	9.5819	10.9936	8.94909	Top upregulated genes		3.24801	3.29929
Bcin09g07100	6.46902	8.27519	9.21526	8.62145	8.85785	8.77118	9.96905	12.0062	10.8652	Top upregulated genes			3.0704
Bcin01g05870	5.11622	5.87166	5.5468	5.34282	5.79938	5.69005	7.04856	6.36634	5.9984	Top upregulated genes			3.06084
Bcin14g05330	10.1332	9.28831	8.8156	12.615	12.2077	12.5554	11.7759	13.3632	11.3688	Top upregulated genes		3.08354	3.19043
Bcin12g00780	5.67027	5.68211	6.37266	7.55577	7.2136	8.13345	7.37017	7.54199	7.34611	Top upregulated genes		3.42242	3.8179
Bcin05g01290	5.11622	5.11622	5.6128	5.86025	6.23173	6.74227	6.40648	6.76407	7.16613	Top upregulated genes		4.12156	4.71831
Bcin08g00430	5.43741	5.47549	5.36543	6.20166	6.04435	5.92256	5.80307	6.33001	5.64555	Top upregulated genes		3.26045
Bcin13g01890	5.67027	5.11622	5.6128	6.22301	6.3455	6.2948	6.35618	6.21213	5.86072	Top upregulated genes		3.0432
Bcin02g04290	6.01209	6.14447	6.20599	7.83194	7.41164	7.83	7.60414	7.01011	8.09967	Top upregulated genes		3.01657	3.09512
