## Supplementary Table S3 for "Modes of action and *in planta* antifungal activity of *Olea europaea* defensin OefDef1.1-derived peptide variant"

### Sheet: Sheet1
Description of genes used for validation of RNA-seq-identified DEGs using qPCR
Gene ID	30min log2foldchange	padj value	1hour log2foldchange	padj value	Annotation or functional domain
Bcin14g04580	-2.25776	1e-07	-2.08681	0.00996225	zinc-containing alcohol dehydrogenase family
Bcin11g04710	-1.78787	1.31e-06	-1.44441	0.000197381	NADP-dependent oxidoreductase domain-containing protein
Bcin05g00040	5.0001	8.16e-23	5.82857	1.52e-08	function not known
Bcin03g00690	4.22883	0.0279653	4.87482	0.00384002	Tyrosinase copper binding protein
Bcin05g00740	4.22074	1.23e-35	4.71831	1.33e-39	Carboxylesterase type B
Bcin01g03350	4.07932	0.0057106	4.36614	0.00230033	MFS general substrate transporter
Bcin01g03760	2.70386	0.0375816	5.00125	7.27e-08	uncharacterized
Bcin12g02040	1.3759	1.37e-07			Bcap8
Bcin13g02010			3.62322	0.00778664	Extracellular serine rich protein
Bcin09g03670			3.44486	0.0312423	Polyamine transporter/choline transporter
Bcin01g05680			2.00468	6.84e-08	alpha 1,2- mannosidase
