## Supplementary Table S6 for "Modes of action and *in planta* antifungal activity of *Olea europaea* defensin OefDef1.1-derived peptide variant"

### Sheet: Downregulated DEGs
Expression of downregulated DEGs involved in various processes and pathways
Sample	A_0h	B_0h	C_0h	A_30min	B_30min	C_30min	A_1h	B_1h	C_1h			log2foldchange 1h_0h	log2foldchange 30min_0h
Time	0h	0h	0h	30min	30min	30min	1h	1h	1h
Bcin11g02730 BcPI05	14.5962	14.2894	13.3464	13.7227	13.4245	12.8096	13.3063	13.1788	12.4844	Mitochondrial related function genes		-1.14
Bcin06g03440 Bcoax	16.1289	15.5353	15.6268	14.7659	15.4644	15.3478	14.6411	14.0493	14.6819	Mitochondrial related function genes		-1.3
Bcin03g07670 Bcgdh2	15.1717	15.3258	15.0181	13.8844	14.1576	14.2878	13.4963	14.5574	13.9142	Mitochondrial related function genes		-1.12	-1.05
Bcin14g01010 Bcsdh5	12.8913	12.5337	11.9512	11.5616	11.8657	11.6816	11.2777	11.1324	11.5588	Mitochondrial related function genes		-1.197
Bcin07g05140 Bchsp60	15.6863	15.53	15.3589	14.7154	14.6337	14.6193	14.3234	14.5321	14.422	Mitochondrial related function genes		-1.1
Bcin05g01380	13.8876	13.6881	13.2876	12.6069	13.0295	13.0981	12.3072	12.2272	12.6051	Mitochondrial related function genes		-1.26
Bcin12g05950	8.80793	7.18405	6.70804	6.37858	6.25559	6.36816	6.16698	5.91538	6.50361	Mitochondrial related function genes		-2.97	-2.68
Bcin14g00970	12.5308	12.1046	11.8866	11.0076	11.7534	11.714	10.7029	10.5544	11.3714	Mitochondrial related function genes		-1.3
Bcin16g03420	10.8413	11.1051	10.0054	9.68521	9.91216	9.67878	9.52487	9.3072	9.54323	Mitochondrial related function genes		-1.34	-1.01
Bcin05g04380	10.653	10.6236	10.104	9.72675	9.51048	9.22883	9.38284	9.63657	9.56743	Mitochondrial related function genes		-1.016	-1.043
Bcin11g04970	7.79948	7.55753	7.42931	6.99639	7.14027	7.0244	6.6794	7.03022	7.11475	Mitochondrial related function genes		-1.02
Bcin02g00660 Bcsgt1	13.9041	13.5823	13.4939	12.8444	12.9188	13.0674	12.349	12.8048	12.5591	Protein folding and stabilization		-1.097
Bcin16g00830 Bccdc37	15.0193	14.682	14.5774	14.3815	13.9972	14.3232	13.4939	13.9931	13.7902	Protein folding and stabilization		-1.003
Bcin07g05140 Bchsp60	15.6863	15.53	15.3589	14.7154	14.6337	14.6193	14.3234	14.5321	14.422	Protein folding and stabilization		-1.1
Bcin13g02510 Bcsba1	15.6429	15.5802	15.2799	14.8119	14.5374	14.7076	14.1852	14.7827	14.4856	Protein folding and stabilization		-1.007
Bcin16g03090 Bcget4	11.5925	11.3578	11.1664	10.6812	10.8335	10.7977	10.2098	10.0602	10.641	Protein folding and stabilization		-1.099
Bcin04g04320 Bcarg3	11.9793	12.008	11.7804	11.2227	11.2195	11.2597	10.9855	10.6992	10.9922	Amino acid biosynthesis and metabolism	Metabolic pathways or biosynthesis of secondary metabolites	-1.05
Bcin05g04270 Bclys1	12.9066	12.7438	12.3805	11.7236	11.7662	11.5287	11.3543	11.6011	11.8326	Amino acid biosynthesis and metabolism		-1.101	-1.02
Bcin01g08900	8.03098	10.2081	8.57596	8.09441	8.27209	7.70937	7.79821	8.40771	7.93938	Amino acid biosynthesis and metabolism		-1.41
Bcin03g05330	13.5616	13.7606	12.9682	12.5879	12.7779	12.6831	12.3161	12.6211	12.3703	Amino acid biosynthesis and metabolism		-1.036
Bcin03g07660	12.8121	12.9282	12.6448	11.4301	11.708	11.772	11.2366	11.7981	11.6651	Amino acid biosynthesis and metabolism		-1.23	-1.16
Bcin11g01020	9.12271	8.90961	8.67155	8.36163	8.44791	8.15075	7.89578	7.92152	8.1694	Amino acid biosynthesis and metabolism		-1.11
Bcin11g04890	12.1441	12.0136	11.7846	11.267	11.76	11.5271	10.7963	10.7459	11.3288	Amino acid biosynthesis and metabolism		-1.03
Bcin12g05550	13.8475	13.5296	13.4165	12.5618	13.2056	13.2438	12.4744	12.0448	12.7676	Amino acid biosynthesis and metabolism		-1.16
Bcin14g01360	10.0153	10.3994	10.1013	9.22212	9.5454	9.26852	8.64831	9.555	9.11457	Amino acid biosynthesis and metabolism		-1.124
Bcin12g03480 Bccho2	14.0907	13.8142	13.4934	13.2057	13.2459	12.8538	12.7769	12.8847	12.7553	phosphatidylcholine biosynthetic process		-1.02
Bcin11g03090 Bcfba1	15.5956	15.4778	14.7334	14.6054	14.701	14.4252	14.2902	14.231	14.3538	gluconeogenesis		-1.099
Bcin16g00630 Bcpck1	15.6301	15.3858	15.0717	14.2813	14.6731	14.4056	14.1454	13.9103	14.1905	gluconeogenesis		-1.29
Bcin01g09100	13.8341	13.2322	12.9943	12.7918	12.4677	12.5263	12.3251	12.2612	12.1776	trehalose biosynthesis		-1.15
Bcin02g02910	12.2081	11.8119	11.2983	11.2392	11.3369	10.9946	10.7667	10.7267	11.0247	carbohydrate metabolic process		-1
Bcin02g06580	15.9216	15.3409	15.3043	14.7373	15.0365	15.6055	14.3829	13.86	14.9284	carbohydrate metabolic process		-1.098
Bcin02g07440	12.3461	11.5891	12.2332	11.9889	11.305	12.6523	11.1193	10.867	11.202	carbohydrate metabolic process		-1.04
Bcin03g06180	14.6494	14.2547	14.0312	13.0448	13.4221	13.5371	12.8554	12.7962	13.4156	carboxylic acid metabolic process		-1.29
Bcin06g00140	7.57594	7.17263	6.98001	6.76698	6.78045	6.54148	6.45443	6.68712	6.37935	lipid metabolism		-1.38
Bcin10g05710	15.0466	15.066	14.5993	13.896	14.2574	14.4995	13.3723	14.0191	13.7925	carbohydrate metabolic process		-1.175
Bcin11g04630	12.8655	13.0421	12.0867	12.2427	12.0424	11.6947	11.4635	12.0897	11.5536	coenzyme metabolism		-1
Bcin15g05600 BcCND9	15.0753	14.9873	14.0729	13.7061	13.6923	13.656	13.6162	13.6577	13.5192	mannitol catabolic process		-1.18	-1.09
Bcin03g05820	13.8621	14.4933	14.4542	12.7031	12.8143	11.3825	13.1925	13.4704	13.5227	polysacchride catabolic process			-1.879
Bcin12g05190	12.3141	12.2861	11.7689	11.3499	11.3566	10.6754	11.075	11.3983	11.4894	Pyrimidine metabolism			-1
Bcin14g04580	15.0267	14.7326	13.2808	12.9793	12.5166	11.4385	12.6037	12.2181	11.9454	Pentose and glucoronate interconversion		-2.25	-2.08
Bcin12g05920	8.05023	6.87661	6.45672	5.50789	5.94914	6.06554	5.83593	5.74616	6.07056	Zn2Cys6 transcription factor	Other top downregulated DEGs in 30 min and 1 hr	-3.2	-3.27
Bcin16g00250	5.67027	6.58072	5.5468	5.11622	5.35973	5.11622	5.60417	5.91538	5.11622	NADP oxidoreductase			-5.49
Bcin12g05930	7.13128	6.20071	5.36543	5.11622	5.87828	6.39147	5.11622	5.43306	5.68743	DUF1275 (Putative transmembrane helix)		-3.79
Bcin12g05940	9.55001	7.96233	7.23463	6.48126	7.54486	7.26533	6.6794	7.10757	6.97635	Metallo beta-lactamase		-2.34
Bcin11g04710	12.6843	12.6538	11.6026	11.3753	10.8858	10.5419	10.4084	11.0779	10.3469	Aldo keto reductase		-1.78	-1.44
Bcin09g00930	8.64838	8.54365	8.5995	7.76358	8.15499	8.05592	7.51539	7.03022	7.53646	Glutathione transferase		-1.61
Bcin12g01880	13.0556	12.7477	12.1241	11.6428	11.0151	11.1094	10.8379	10.9471	11.5558	MFS transporter		-1.57	-1.42
Bcin16g00280	11.9443	11.6798	11.8289	11.1124	10.7262	11.0532	10.3591	9.81827	10.6927			-1.53
