## Supplementary Table S4 for "Modes of action and *in planta* antifungal activity of *Olea europaea* defensin OefDef1.1-derived peptide variant"

### Sheet: Supplementary Table S4
Gene Ontology and KEGG enrichment of DEGs at each time point (30 min and 1 hour) post GMAOe1C_V1* peptide treatment with respect to 0h (control)
1h_0h up: Upregulated DEGs at 1hour with respect to 0 hour
1h_0h down: Downregulated DEGs at 1hour with respect to 0 hour
30min_0h up: Upregulated DEGs at 30minutes with respect to 0 hour
30min_0h down: Downregulated DEGs at 30 minutes with respect to 0 hour

### Sheet: 1h_0h up
Category	Term	Count	%	PValue	Genes	List Total	Pop Hits	Pop Total	Fold Enrichment	Bonferroni	Benjamini	FDR
GOTERM_BP_DIRECT	GO:0055085~transmembrane transport	28	5.5666	4.39E-05	BCIN05G02820, BCIN08G01070, BCIN14G02870, BCIN01G03350, BCIN06G05150, BCIN09G00730, BCIN06G02250, BCIN06G05890, BCIN15G00040, BCIN15G04460, BCIN09G06690, BCIN08G03130, BCIN09G04190, BCIN14G01770, BCIN02G06320, BCIN09G03670, BCIN03G09020, BCIN11G01360, BCIN06G05260, BCIN02G01270, BCIN02G00840, BCIN10G05840, BCIN01G00180, BCIN08G03220, BCIN13G00730, BCIN07G02900, BCIN13G00710, BCIN04G01090, BCIN14G…	161	435	5821	2.32724	0.00599618	0.0060141	0.0060141
GOTERM_BP_DIRECT	GO:0044249~cellular biosynthetic process	6	1.19284	0.00187584	BCIN03G02260, BCIN06G04540, BCIN02G08850, BCIN16G00006, BCIN10G01990, BCIN06G04060	161	33	5821	6.57369	0.226811	0.128495	0.128495
GOTERM_BP_DIRECT	GO:0005975~carbohydrate metabolic process	11	2.18688	0.010866	BCIN16G02560, BCIN16G03980, BCIN06G03800, BCIN12G01530, BCIN07G01460, BCIN01G05680, BCIN09G02720, BCIN01G06010, BCIN03G05710, BCIN05G00310, BCIN07G04810	161	157	5821	2.53317	0.776152	0.496214	0.496214
GOTERM_BP_DIRECT	GO:0006487~protein N-linked glycosylation	5	0.994036	0.0179343	BCIN15G03050, BCIN06G05530, BCIN09G05950, BCIN05G03360, BCIN08G03990	161	37	5821	4.88585	0.916197	0.516615	0.516615
GOTERM_BP_DIRECT	GO:0042542~response to hydrogen peroxide	3	0.596421	0.0188546	BCIN05G04580, BCIN09G04400, BCIN15G02550	161	8	5821	13.5582	0.926299	0.516615	0.516615
GOTERM_BP_DIRECT	GO:0044550~secondary metabolite biosynthetic process	6	1.19284	0.0383346	BCIN09G02040, BCIN01G11450, BCIN03G01570, BCIN11G04550, BCIN15G04760, BCIN03G01550	161	68	5821	3.19017	0.995276	0.875307	0.875307
GOTERM_BP_DIRECT	GO:0006629~lipid metabolic process	5	0.994036	0.0447417	BCIN01G01220, BCIN13G01900, BCIN02G06310, BCIN01G10750, BCIN16G01050	161	49	5821	3.68931	0.99811	0.875659	0.875659
GOTERM_BP_DIRECT	GO:0032259~methylation	9	1.78926	0.0628454	BCIN03G02260, BCIN06G04540, BCIN02G08850, BCIN16G01420, BCIN03G07680, BCIN10G01990, BCIN02G05840, BCIN06G04060, BCIN06G02470	161	155	5821	2.09934	0.999863	1	1
GOTERM_BP_DIRECT	GO:0030244~cellulose biosynthetic process	2	0.397614	0.0802277	BCIN05G06930, BCIN06G03790	161	3	5821	24.1035	0.999989	1	1
GOTERM_BP_DIRECT	GO:0031505~fungal-type cell wall organization	4	0.795229	0.0908032	BCIN07G04440, BCIN03G03500, BCIN01G06010, BCIN06G02240	161	39	5821	3.70823	0.999998	1	1
Category	Term	Count	%	PValue	Genes	List Total	Pop Hits	Pop Total	Fold Enrichment	Bonferroni	Benjamini	FDR
GOTERM_CC_DIRECT	GO:0016020~membrane	129	25.6461	5.07E-20	BCIN08G03390, BCIN02G06310, BCIN06G03800, BCIN12G03200, BCIN01G08640, BCIN01G03350, BCIN06G05150, BCIN11G03870, BCIN12G06150, BCIN12G00730, BCIN08G00320, BCIN01G08800, BCIN15G00040, BCIN05G06780, BCIN08G01930, BCIN12G01540, BCIN08G01250, BCIN05G08160, BCIN13G01110, BCIN13G01120, BCIN02G06320, BCIN04G02300, BCIN01G10390, BCIN11G02790, BCIN06G02440, BCIN06G05260, BCIN02G01270, BCIN02G07490, BCIN12G…	217	1944	6517	1.99288	2.13E-18	2.13E-18	2.13E-18
GOTERM_CC_DIRECT	GO:0000136~mannan polymerase complex	3	0.596421	0.041294	BCIN15G03050, BCIN09G05950, BCIN08G03990	217	10	6517	9.00968	0.829867	0.867173	0.867173
GOTERM_CC_DIRECT	GO:0098560~cytoplasmic side of late endosome membrane	2	0.397614	0.0651946	BCIN13G04780, BCIN05G00130	217	2	6517	30.0323	0.941076	0.912724	0.912724
Category	Term	Count	%	PValue	Genes	List Total	Pop Hits	Pop Total	Fold Enrichment	Bonferroni	Benjamini	FDR
GOTERM_MF_DIRECT	GO:0020037~heme binding	21	4.17495	2.74E-06	BCIN01G10380, BCIN09G06680, BCIN03G06680, BCIN01G04890, BCIN15G04750, BCIN09G04400, BCIN07G02170, BCIN15G00530, BCIN01G04880, BCIN11G05860, BCIN11G04540, BCIN10G04200, BCIN08G00320, BCIN16G02540, BCIN06G04420, BCIN05G04580, BCIN04G02280, BCIN07G00970, BCIN01G10770, BCIN04G00040, BCIN04G00050	238	177	6832	3.40578	4.76E-04	4.76E-04	4.65E-04
GOTERM_MF_DIRECT	GO:0005506~iron ion binding	19	3.77734	1.02E-05	BCIN01G10380, BCIN08G07120, BCIN09G06680, BCIN03G06680, BCIN01G04890, BCIN15G04750, BCIN07G02170, BCIN15G00530, BCIN01G04880, BCIN11G05860, BCIN11G04540, BCIN10G04200, BCIN08G00320, BCIN16G02540, BCIN06G04420, BCIN04G02280, BCIN07G00970, BCIN01G10770, BCIN04G00040	238	161	6832	3.38765	0.00177252	8.87E-04	8.67E-04
GOTERM_MF_DIRECT	GO:0016705~oxidoreductase activity, acting on paired donors, with incorporation or reduction of molecular oxygen	15	2.98211	5.22E-05	BCIN09G06680, BCIN03G06680, BCIN01G04890, BCIN07G02170, BCIN15G00530, BCIN01G04880, BCIN11G05860, BCIN11G04540, BCIN10G04200, BCIN08G00320, BCIN16G02540, BCIN04G02280, BCIN07G00970, BCIN01G10770, BCIN04G00040	238	118	6832	3.64905	0.00904029	0.00302705	0.00295747
GOTERM_MF_DIRECT	GO:0004497~monooxygenase activity	16	3.18091	3.59E-04	BCIN09G04520, BCIN03G06680, BCIN01G04890, BCIN07G02170, BCIN15G00530, BCIN01G04880, BCIN11G05860, BCIN11G04540, BCIN10G04200, BCIN08G00320, BCIN16G02540, BCIN08G04930, BCIN04G02280, BCIN07G00970, BCIN01G10770, BCIN04G00040	238	158	6832	2.90692	0.0605235	0.0156053	0.0152466
GOTERM_MF_DIRECT	GO:0016757~glycosyltransferase activity	7	1.39165	0.00154084	BCIN01G10390, BCIN05G03360, BCIN09G06080, BCIN14G04430, BCIN01G06010, BCIN10G03040, BCIN12G01160	238	37	6832	5.43084	0.235331	0.0536211	0.0523884
GOTERM_MF_DIRECT	GO:0022857~transmembrane transporter activity	19	3.77734	0.00290886	BCIN05G02820, BCIN14G01770, BCIN08G01070, BCIN14G02870, BCIN09G03670, BCIN03G09020, BCIN01G03350, BCIN06G05150, BCIN09G00730, BCIN02G01270, BCIN06G02250, BCIN02G00840, BCIN10G05840, BCIN15G00040, BCIN15G04460, BCIN13G00730, BCIN08G03220, BCIN14G00580, BCIN09G06690, BCIN09G04190	238	253	6832	2.15578	0.397628	0.084357	0.0824177
GOTERM_MF_DIRECT	GO:0008171~O-methyltransferase activity	5	0.994036	0.00743368	BCIN03G02260, BCIN06G04540, BCIN02G08850, BCIN10G01990, BCIN06G04060	238	23	6832	6.24041	0.727002	0.173478	0.16949
GOTERM_MF_DIRECT	GO:0016747~acyltransferase activity, transferring groups other than amino-acyl groups	7	1.39165	0.00797601	BCIN09G05960, BCIN05G02010, BCIN02G04860, BCIN02G07180, BCIN15G04760, BCIN05G01980, BCIN01G03770	238	51	6832	3.94002	0.751768	0.173478	0.16949
GOTERM_MF_DIRECT	GO:0016491~oxidoreductase activity	18	3.57853	0.0220778	BCIN09G02590, BCIN03G07730, BCIN01G07190, BCIN09G02050, BCIN03G00030, BCIN03G00690, BCIN16G00006, BCIN04G06510, BCIN02G06310, BCIN04G06930, BCIN06G03850, BCIN06G07150, BCIN06G04530, BCIN08G00420, BCIN12G00520, BCIN10G04440, BCIN08G01060, BCIN01G10750	238	288	6832	1.79412	0.979443	0.426837	0.417025
GOTERM_MF_DIRECT	GO:0080084~5S rDNA binding	3	0.596421	0.0448779	BCIN09G03480, BCIN10G02320, BCIN13G04290	238	10	6832	8.61176	0.999661	0.709887	0.693568
GOTERM_MF_DIRECT	GO:0016702~oxidoreductase activity, acting on single donors with incorporation of molecular oxygen, incorporation of two atoms of oxygen	3	0.596421	0.0448779	BCIN16G04210, BCIN08G07120, BCIN14G05330	238	10	6832	8.61176	0.999661	0.709887	0.693568
GOTERM_MF_DIRECT	GO:0000009~alpha-1,6-mannosyltransferase activity	3	0.596421	0.0629082	BCIN15G03050, BCIN09G05950, BCIN08G03990	238	12	6832	7.17647	0.999988	0.842003	0.822646
GOTERM_MF_DIRECT	GO:0030600~feruloyl esterase activity	3	0.596421	0.0629082	BCIN14G00240, BCIN01G09020, BCIN02G02440	238	12	6832	7.17647	0.999988	0.842003	0.822646
Category	Term	Count	%	PValue	Genes	List Total	Pop Hits	Pop Total	Fold Enrichment	Bonferroni	Benjamini	FDR
KEGG_PATHWAY	bfu01100:Metabolic pathways	24	4.77137	0.00856949	BCIN13G05300, BCIN03G07730, BCIN09G06990, BCIN01G10460, BCIN09G04410, BCIN03G00690, BCIN02G06310, BCIN06G02830, BCIN01G05680, BCIN15G01130, BCIN09G01210, BCIN01G04230, BCIN09G04400, BCIN01G04880, BCIN07G06070, BCIN11G04530, BCIN12G00950, BCIN01G04900, BCIN15G02380, BCIN05G04580, BCIN08G03990, BCIN12G03620, BCIN01G10750, BCIN07G04810	34	1088	2279	1.47859	0.297327	0.211382	0.211382
KEGG_PATHWAY	bfu00513:Various types of N-glycan biosynthesis	4	0.795229	0.0103113	BCIN13G05300, BCIN01G05680, BCIN08G03990, BCIN07G04810	34	32	2279	8.37868	0.346203	0.211382	0.211382
KEGG_PATHWAY	bfu02010:ABC transporters	3	0.596421	0.0647383	BCIN01G00180, BCIN07G02900, BCIN13G00710	34	29	2279	6.93408	0.935693	0.884756	0.884756

### Sheet: 1h_0h down
Category	Term	Count	%	PValue	Genes	List Total	Pop Hits	Pop Total	Fold Enrichment	Bonferroni	Benjamini	FDR
GOTERM_BP_DIRECT	GO:0050821~protein stabilization	3	2.6087	0.0044585	BCIN02G00660, BCIN16G00830, BCIN07G05140	61	10	5821	28.6279	0.360358	0.44585	0.44585
GOTERM_BP_DIRECT	GO:0042823~pyridoxal phosphate biosynthetic process	2	1.73913	0.0205105	BCIN03G05330, BCIN16G02630	61	2	5821	95.4262	0.874114	1	1
GOTERM_BP_DIRECT	GO:0006062~sorbitol catabolic process	2	1.73913	0.0406072	BCIN01G02500, BCIN05G01030	61	4	5821	47.7131	0.984164	1	1
GOTERM_BP_DIRECT	GO:0051131~chaperone-mediated protein complex assembly	2	1.73913	0.050503	BCIN07G05140, BCIN13G02510	61	5	5821	38.1705	0.994385	1	1
GOTERM_BP_DIRECT	GO:0006094~gluconeogenesis	2	1.73913	0.0795919	BCIN11G03090, BCIN16G00630	61	8	5821	23.8566	0.99975	1	1
Category	Term	Count	%	PValue	Genes	List Total	Pop Hits	Pop Total	Fold Enrichment	Bonferroni	Benjamini	FDR
GOTERM_CC_DIRECT	GO:0005829~cytosol	18	15.6522	1.62E-05	BCIN02G06580, BCIN12G05550, BCIN11G03090, BCIN04G04320, BCIN09G02320, BCIN16G03090, BCIN11G04890, BCIN16G00630, BCIN01G09100, BCIN05G01550, BCIN11G04630, BCIN15G05600, BCIN05G04380, BCIN16G02220, BCIN11G04710, BCIN11G02720, BCIN16G02630, BCIN13G02510	60	608	6517	3.21563	3.90E-04	3.90E-04	3.90E-04
GOTERM_CC_DIRECT	GO:0005739~mitochondrion	11	9.56522	0.00960045	BCIN11G02730, BCIN05G04380, BCIN11G03090, BCIN14G01010, BCIN04G04320, BCIN03G07670, BCIN12G05950, BCIN14G00970, BCIN11G04890, BCIN06G03440, BCIN11G04970	60	476	6517	2.51005	0.206676	0.115205	0.115205
Category	Term	Count	%	PValue	Genes	List Total	Pop Hits	Pop Total	Fold Enrichment	Bonferroni	Benjamini	FDR
GOTERM_MF_DIRECT	GO:0051087~protein-folding chaperone binding	4	3.47826	0.0013088	BCIN02G00660, BCIN16G00830, BCIN07G05140, BCIN13G02510	81	19	6832	17.757	0.13869	0.103996	0.103996
GOTERM_MF_DIRECT	GO:0016491~oxidoreductase activity	11	9.56522	0.00182449	BCIN14G00210, BCIN10G00030, BCIN09G02240, BCIN11G01190, BCIN05G04870, BCIN12G00390, BCIN16G04040, BCIN14G01360, BCIN06G04150, BCIN08G01770, BCIN14G04580	81	288	6832	3.22154	0.187941	0.103996	0.103996
GOTERM_MF_DIRECT	GO:0004032~aldose reductase (NADPH) activity	3	2.6087	0.00573356	BCIN11G02720, BCIN11G04710, BCIN05G01550	81	10	6832	25.3037	0.480821	0.217875	0.217875
GOTERM_MF_DIRECT	GO:0016616~oxidoreductase activity, acting on the CH-OH group of donors, NAD or NADP as acceptor	4	3.47826	0.0136312	BCIN08G05060, BCIN02G02940, BCIN03G06180, BCIN11G04630	81	43	6832	7.84611	0.790838	0.38849	0.38849
GOTERM_MF_DIRECT	GO:0003939~L-iditol 2-dehydrogenase (NAD+) activity	2	1.73913	0.0460321	BCIN01G02500, BCIN05G01030	81	4	6832	42.1728	0.995356	0.961189	0.961189
GOTERM_MF_DIRECT	GO:0051213~dioxygenase activity	3	2.6087	0.0505889	BCIN03G04860, BCIN14G01360, BCIN08G01770	81	31	6832	8.16249	0.99731	0.961189	0.961189
Category	Term	Count	%	PValue	Genes	List Total	Pop Hits	Pop Total	Fold Enrichment	Bonferroni	Benjamini	FDR
KEGG_PATHWAY	bfu01100:Metabolic pathways	29	25.2174	6.20E-07	BCIN12G03480, BCIN11G03090, BCIN03G05330, BCIN03G07670, BCIN05G01030, BCIN16G00630, BCIN03G06180, BCIN05G01550, BCIN02G02910, BCIN01G08900, BCIN01G02500, BCIN10G05710, BCIN04G06890, BCIN14G01360, BCIN02G06580, BCIN12G05550, BCIN04G04320, BCIN03G07660, BCIN12G05950, BCIN11G04890, BCIN06G06290, BCIN01G09100, BCIN11G01020, BCIN06G00140, BCIN11G04630, BCIN15G05600, BCIN05G04270, BCIN16G02630, BCIN14G…	32	1088	2279	1.89829	2.54E-05	2.54E-05	2.48E-05
KEGG_PATHWAY	bfu01110:Biosynthesis of secondary metabolites	14	12.1739	0.00187689	BCIN02G06580, BCIN12G03480, BCIN12G05550, BCIN11G03090, BCIN04G04320, BCIN11G04890, BCIN16G00630, BCIN01G09100, BCIN03G06180, BCIN06G00140, BCIN11G04630, BCIN05G04270, BCIN01G08900, BCIN10G05710	32	419	2279	2.37962	0.074133	0.0384762	0.0375378
KEGG_PATHWAY	bfu00040:Pentose and glucuronate interconversions	5	4.34783	0.00359099	BCIN02G02910, BCIN01G02500, BCIN05G01030, BCIN05G01550, BCIN14G04580	32	48	2279	7.41862	0.137134	0.0490769	0.0478799
KEGG_PATHWAY	bfu00220:Arginine biosynthesis	3	2.6087	0.0349358	BCIN12G05550, BCIN04G04320, BCIN03G07670	32	22	2279	9.71165	0.767296	0.358092	0.349358
KEGG_PATHWAY	bfu01200:Carbon metabolism	5	4.34783	0.0560074	BCIN12G05550, BCIN11G03090, BCIN16G00630, BCIN11G04890, BCIN03G06180	32	108	2279	3.29716	0.905874	0.373295	0.36419
KEGG_PATHWAY	bfu01230:Biosynthesis of amino acids	5	4.34783	0.0676377	BCIN05G04270, BCIN12G05550, BCIN11G03090, BCIN04G04320, BCIN03G06180	32	115	2279	3.09647	0.94338	0.373295	0.36419
KEGG_PATHWAY	bfu00051:Fructose and mannose metabolism	3	2.6087	0.0689955	BCIN11G03090, BCIN01G02500, BCIN15G05600	32	32	2279	6.67676	0.946664	0.373295	0.36419
KEGG_PATHWAY	bfu00350:Tyrosine metabolism	3	2.6087	0.072838	BCIN12G05550, BCIN01G08900, BCIN11G01020	32	33	2279	6.47443	0.954983	0.373295	0.36419
KEGG_PATHWAY	bfu00260:Glycine, serine and threonine metabolism	3	2.6087	0.0972563	BCIN01G08900, BCIN11G04890, BCIN03G06180	32	39	2279	5.47837	0.984929	0.416279	0.406126

### Sheet: 30min_0h up
Category	Term	Count	%	PValue	Genes	List Total	Pop Hits	Pop Total	Fold Enrichment	Bonferroni	Benjamini	FDR
GOTERM_BP_DIRECT	GO:0006508~proteolysis	8	2.60586	0.00774402	BCIN16G02770, BCIN02G04800, BCIN08G00280, BCIN12G02040, BCIN03G02760, BCIN05G05830, BCIN09G01190, BCIN09G02930	85	151	5523	3.44246	0.475471	0.642754	0.642754
GOTERM_BP_DIRECT	GO:0030244~cellulose biosynthetic process	2	0.651466	0.044945	BCIN05G06930, BCIN06G03790	85	3	5523	43.3176	0.978003	0.972949	0.972949
GOTERM_BP_DIRECT	GO:0006629~lipid metabolic process	4	1.30293	0.0576065	BCIN01G01220, BCIN13G01900, BCIN02G06310, BCIN16G01050	85	58	5523	4.48114	0.992734	0.972949	0.972949
GOTERM_BP_DIRECT	GO:0000209~protein polyubiquitination	3	0.977199	0.0755866	BCIN12G00920, BCIN01G03280, BCIN15G04510	85	30	5523	6.49765	0.998531	0.972949	0.972949
GOTERM_BP_DIRECT	GO:0006517~protein deglycosylation	2	0.651466	0.0878928	BCIN07G01460, BCIN01G07210	85	6	5523	21.6588	0.999517	0.972949	0.972949
GOTERM_BP_DIRECT	GO:0031505~fungal-type cell wall organization	3	0.977199	0.089138	BCIN01G06010, BCIN13G02760, BCIN06G02240	85	33	5523	5.90695	0.999569	0.972949	0.972949
Category	Term	Count	%	PValue	Genes	List Total	Pop Hits	Pop Total	Fold Enrichment	Bonferroni	Benjamini	FDR
GOTERM_CC_DIRECT	GO:0016020~membrane	66	21.4984	1.48122e-06	BCIN13G01150, BCIN05G02820, BCIN09G06670, BCIN02G06310, BCIN12G03200, BCIN05G06940, BCIN01G03350, BCIN06G05150, BCIN06G02230, BCIN12G00730, BCIN01G08800, BCIN05G05010, BCIN10G05870, BCIN08G01930, BCIN04G02290, BCIN05G06180, BCIN13G02760, BCIN13G01110, BCIN14G02640, BCIN13G01160, BCIN01G10390, BCIN04G02300, BCIN11G02790, BCIN01G06010, BCIN05G06930, BCIN11G01100, BCIN13G00710, BCIN03G03520, BCIN07G…	118	2144	6265	1.6344	4.73981e-05	4.73992e-05	4.73992e-05
GOTERM_CC_DIRECT	GO:0005576~extracellular region	7	2.28013	0.0564507	BCIN03G05890, BCIN14G00610, BCIN13G03160, BCIN07G03260, BCIN13G02760, BCIN05G05830, BCIN09G01190	118	147	6265	2.52825	0.844236	0.903211	0.903211
Category	Term	Count	%	PValue	Genes	List Total	Pop Hits	Pop Total	Fold Enrichment	Bonferroni	Benjamini	FDR
GOTERM_MF_DIRECT	GO:0016702~oxidoreductase activity, acting on single donors with incorporation of molecular oxygen, incorporation of two atoms of oxygen	4	1.30293	0.0013471	BCIN16G04210, BCIN08G07120, BCIN07G07090, BCIN14G05330	131	12	6759	17.1985	0.136648	0.146834	0.146834
GOTERM_MF_DIRECT	GO:0016757~glycosyltransferase activity	4	1.30293	0.0491184	BCIN01G10390, BCIN05G03360, BCIN14G04430, BCIN01G06010	131	43	6759	4.79957	0.995872	1	1
GOTERM_MF_DIRECT	GO:0004190~aspartic-type endopeptidase activity	3	0.977199	0.0607602	BCIN12G02040, BCIN03G02760, BCIN09G02930	131	21	6759	7.37077	0.998922	1	1
GOTERM_MF_DIRECT	GO:0008171~O-methyltransferase activity	3	0.977199	0.0714189	BCIN03G02260, BCIN10G01990, BCIN06G04060	131	23	6759	6.72984	0.999689	1	1
GOTERM_MF_DIRECT	GO:0008270~zinc ion binding	14	4.56026	0.0840848	BCIN04G01650, BCIN03G08650, BCIN15G04510, BCIN06G04080, BCIN05G00130, BCIN05G04220, BCIN05G05910, BCIN05G01960, BCIN05G00860, BCIN02G07140, BCIN12G00920, BCIN02G04800, BCIN09G07020, BCIN09G02080	131	444	6759	1.62688	0.99993	1	1
GOTERM_MF_DIRECT	GO:0005506~iron ion binding	7	2.28013	0.0957362	BCIN08G07120, BCIN09G06660, BCIN01G10380, BCIN09G06680, BCIN10G05870, BCIN15G00530, BCIN11G04540	131	164	6759	2.20224	0.999983	1	1
Category	Term	Count	%	PValue	Genes	List Total	Pop Hits	Pop Total	Fold Enrichment	Bonferroni	Benjamini	FDR
KEGG_PATHWAY	bfu01100:Metabolic pathways	14	4.56026	0.026302	BCIN13G05300, BCIN09G06990, BCIN01G10460, BCIN14G00610, BCIN03G02080, BCIN03G00690, BCIN02G06310, BCIN09G01210, BCIN05G00860, BCIN11G04530, BCIN02G00780, BCIN08G03990, BCIN12G03620, BCIN09G07030	24	1083	2317	1.248	0.999622	1	1
KEGG_PATHWAY	bfu00513:Various types of N-glycan biosynthesis	2	0.651466	0.274871	BCIN13G05300, BCIN08G03990	24	32	2317	6.03385	0.999935	1	1
KEGG_PATHWAY	bfu04142:Lysosome	2	0.651466	0.351397	BCIN05G05830, BCIN09G01190	24	43	2317	4.49031	0.999998	1	1
KEGG_PATHWAY	bfu00520:Amino sugar and nucleotide sugar metabolism	2	0.651466	0.402133	BCIN09G01210, BCIN09G07030	24	51	2317	3.78595	1	1	1

### Sheet: 30min_0h down
Category	Term	Count	%	PValue	Genes	List Total	Pop Hits	Pop Total	Fold Enrichment	Bonferroni	Benjamini	FDR
GOTERM_BP_DIRECT	GO:0055085~transmembrane transport	3	8.33333	0.195963	BCIN16G03420, BCIN06G00820, BCIN12G01880	11	454	5523	3.31778	0.991757	1	1
Category	Term	Count	%	PValue	Genes	List Total	Pop Hits	Pop Total	Fold Enrichment	Bonferroni	Benjamini	FDR
GOTERM_CC_DIRECT	GO:0005829~cytosol	4	11.1111	0.138009	BCIN05G04380, BCIN11G04710, BCIN12G05190, BCIN15G05600	19	455	6265	2.89879	0.695195	0.747135	0.747135
GOTERM_CC_DIRECT	GO:0005886~plasma membrane	3	8.33333	0.186784	BCIN13G05420, BCIN03G07790, BCIN12G01880	19	276	6265	3.5841	0.808729	0.747135	0.747135
GOTERM_CC_DIRECT	GO:0005576~extracellular region	2	5.55556	0.348168	BCIN02G01960, BCIN03G05820	19	147	6265	4.48622	0.96741	0.928447	0.928447
Category	Term	Count	%	PValue	Genes	List Total	Pop Hits	Pop Total	Fold Enrichment	Bonferroni	Benjamini	FDR
GOTERM_MF_DIRECT	GO:0016491~oxidoreductase activity	5	13.8889	0.0165298	BCIN11G04710, BCIN12G05950, BCIN04G06450, BCIN12G05190, BCIN14G04580	20	362	6759	4.66782	0.383298	0.479363	0.479363
GOTERM_MF_DIRECT	GO:0008270~zinc ion binding	3	8.33333	0.35774	BCIN03G01520, BCIN12G05920, BCIN14G04580	20	444	6759	2.28345	0.999997	1	1
Category	Term	Count	%	PValue	Genes	List Total	Pop Hits	Pop Total	Fold Enrichment	Bonferroni	Benjamini	FDR
KEGG_PATHWAY	bfu01100:Metabolic pathways	8	22.2222	0.00482413	BCIN05G04270, BCIN03G07660, BCIN03G07670, BCIN12G05950, BCIN12G05190, BCIN03G05820, BCIN14G04580, BCIN15G05600	8	1083	2317	2.13943	0.0744553	0.077186	0.077186
KEGG_PATHWAY	bfu00040:Pentose and glucuronate interconversions	2	5.55556	0.136473	BCIN03G05820, BCIN14G04580	8	48	2317	12.0677	0.90441	1	1
